# Transcriptomic Profiling of Human Pluripotent Stem Cell-Derived Retinal Pigment Epithelium Over Time

**DOI:** 10.1101/842328

**Authors:** Grace E. Lidgerwood, Anne Senabouth, Casey J.A. Smith-Anttila, Vikkitharan Gnanasambandapillai, Dominik C. Kaczorowski, Daniela Amann-Zalcenstein, Erica L. Fletcher, Shalin H. Naik, Alex W. Hewitt, Joseph E. Powell, Alice Pébay

## Abstract

Human pluripotent stem cell (hPSC)-derived progenies are immature versions of cells, presenting a potential limitation to the accurate modelling of disease associated with maturity or age. Hence, it is important to characterise how closely cells used in culture resemble their native counterparts. In order to select appropriate points in time for RPE cultures to reflect native counterparts, we characterised the transcriptomic profiles of hPSC-derived retinal pigment epithelium (RPE) cells from 1- and 12-month cultures. We differentiated the human embryonic stem cell line H9 into RPE cells, performed single cell RNA-sequencing of a total of 16,576 cells, and analysed the resulting data to assess the molecular changes of RPE cells across these two culture time points. Our results indicate the stability of the RPE transcriptomic signature, with no evidence of an epithelial – mesenchymal transition, and with maturing populations of RPE observed with time in culture. Assessment of gene ontology pathways revealed that as cultures age, RPE cells upregulate expression of genes involved in metal binding and antioxidant functions. This might reflect an increased ability to handle oxidative stress as cells mature. Comparison with native human RPE data confirmed a maturing transcriptional profile of RPE cells in culture. These results suggest that *in vitro* long-term culture of RPE cells allow the modelling of specific phenotypes observed in native mature tissue. Our work highlights the transcriptional landscape of hPSC-derived RPE as they age in culture, which provides a reference for native and patient-samples to be benchmarked against.
