## Supplementary material for "Transcriptomic Profiling of Human Pluripotent Stem Cell-Derived Retinal Pigment Epithelium Over Time": Table S1

### Sheet: Quality control parameters
Table 1. Quality control parameters
Sample	56-day RPE	12-month RPE
Estimated Number of Cells	12873	4850
Mean Reads per Cell	40499	114503
Median Genes per Cell	1726	1985
Number of Reads	521347516	555342365
Valid Barcodes	0.973	0.982
Sequencing Saturation	0.749	0.892
Q30 Bases in Barcode	0.958	0.96
Q30 Bases in RNA Read	0.851	0.819
Q30 Bases in Sample Index	0.963	0.961
Q30 Bases in UMI	0.946	0.955
Reads Mapped to Genome	0.928	0.916
Reads Mapped Confidently to Genome	0.904	0.892
Reads Mapped Confidently to Intergenic Regions	0.038	0.04
Reads Mapped Confidently to Intronic Regions	0.194	0.109
Reads Mapped Confidently to Exonic Regions	0.672	0.742
Reads Mapped Confidently to Transcriptome	0.627	0.701
Reads Mapped Antisense to Gene	0.017	0.01
Fraction Reads in Cells	0.958	0.926
Total Genes Detected	22459	21595
Median UMI Counts per Cell	5719	6368
