## Supplementary material for "Transcriptomic Profiling of Human Pluripotent Stem Cell-Derived Retinal Pigment Epithelium Over Time": Table S2

### Sheet: Cluster analysis with number of
Supplementary Table 2. Cluster analysis with number of cells per subpopulation.
	Number of cells
Cluster	Young	Aged
0	2219	851
1	1873	815
2	1872	521
3	1683	461
4	1656	420
5	1073	410
6	871	235
7	584	170
8	169	155
9	152	97
10	144	46
11	67	32
