## Supplementary material for "Transcriptomic Profiling of Human Pluripotent Stem Cell-Derived Retinal Pigment Epithelium Over Time": Table S5

### Sheet: CLUSTER 0 AGED
Supplementary Table 5. Conserved cluster markers and Gene Ontology pathways for each subpopulation within the “Aged” Subpopulations.
AGED CLUSTER 0
p_val	avg_logFC	pct.1	pct.2	p_val_adj	gene
0	-0.328422	0.995	0.684	0	CRISPLD1
0	-0.522591	0.794	0.329	0	PCCA
8.56e-278	-0.542527	0.87	0.55	2.57e-274	WFDC1
2.26e-177	-1.13815	0.999	0.909	6.79e-174	TTR
9.12e-49	-0.261162	0.992	0.938	2.74e-45	SH3BGRL3
3.08e-47	-0.299114	1	0.991	9.24e-44	TMSB4X
Note: Cluster (pct.1) shows frequency of cells expressing a marker compared to all others (pct.2). avg_logFC: average level of expression per cell in subpopulations compared to all others.

### Sheet: CLUSTER 1 AGED
AGED CLUSTER 1
p_val	avg_logFC	pct.1	pct.2	p_val_adj	gene
0	-0.460793	0.999	0.585	0	HSD17B2
1.64e-286	-0.303432	0.991	0.681	4.91e-283	TPM1
2.24e-145	-0.287788	0.883	0.676	6.71e-142	MYL9
1.56e-138	-0.336547	0.639	0.387	4.67e-135	NDUFA4L2
4.26e-135	-0.286159	0.885	0.71	1.28e-131	BNIP3
4.22e-124	-0.312007	1	0.874	1.27e-120	CALD1
3.21e-115	-0.617707	1	0.909	9.62e-112	TTR
3.58e-112	-0.389448	1	0.935	1.07e-108	DCT
2.96e-101	-0.266974	1	0.998	8.88e-98	MT-CYB
1.22e-75	-0.3656	1	1	3.67e-72	FTH1
2.6e-73	-0.269049	0.985	0.881	7.79e-70	CRYAB
1.36e-72	-0.57513	1	0.991	4.08e-69	TMSB4X
Note: Cluster (pct.1) shows frequency of cells expressing a marker compared to all others (pct.2). avg_logFC: average level of expression per cell in subpopulations compared to all others.

### Sheet: CLUSTER 2 AGED
AGED CLUSTER 2
p_val	avg_logFC	pct.1	pct.2	p_val_adj	gene
2.4e-92	1.62933	0.978	0.249	7.2e-89	MT2A
3.25e-71	1.42451	1	0.243	9.76e-68	MT1X
1.08e-57	1.18326	0.957	0.166	3.24e-54	MT1E
1.2e-32	-0.295703	0.957	0.453	3.6e-29	UPK3B
1.74e-31	-0.42852	1	0.604	5.22e-28	HSD17B2
2.69e-26	-0.318934	0.87	0.441	8.06e-23	CTSV
1.2e-23	-0.296041	0.978	0.565	3.59e-20	SFRP1
2.72e-20	-0.327132	0.891	0.451	8.17e-17	TFPI2
4.4e-20	0.363541	0.761	0.153	1.32e-16	MT1F
6.22e-20	0.825817	0.522	0.081	1.87e-16	MT1G
1.79e-14	-0.344273	0.957	0.695	5.37e-11	TPM1
2.64e-11	-0.411623	0.652	0.352	7.92e-08	PCCA
4.91e-10	-0.250828	1	0.998	1.47e-06	MT-CYB
1.63e-08	-0.589894	1	0.938	4.89e-05	DCT
2.22e-08	-0.304996	0.87	0.685	6.66e-05	MYL9
9.36e-08	-0.33308	0.63	0.398	0.000280714	NDUFA4L2
1.03e-07	-0.410105	1	1	0.000308113	FTH1
1.19e-07	-0.254532	0.739	0.599	0.000357486	HSPA5
5.16e-07	-0.268822	1	0.879	0.00154821	CALD1
2.7e-06	-0.743757	1	0.991	0.00809028	TMSB4X
0.000135847	0.289495	1	0.964	0.407542	IGFBP5
0.000157435	-0.282228	0.978	0.886	0.472304	CRYAB
Note: Cluster (pct.1) shows frequency of cells expressing a marker compared to all others (pct.2). avg_logFC: average level of expression per cell in subpopulations compared to all others.

### Sheet: CLUSTER 3 AGED
AGED CLUSTER 3
p_val	avg_logFC	pct.1	pct.2	p_val_adj	gene
3.95e-48	-0.574442	1	0.351	1.18e-44	PCCA
1.44e-46	-0.315225	1	0.509	4.32e-43	HMGA1
7.35e-46	-0.495379	1	0.533	2.2e-42	WFIKKN2
1.31e-44	-0.260296	1	0.287	3.92e-41	GNGT1
7.78e-43	-0.412087	1	0.588	2.33e-39	STMN1
1.72e-40	-0.317578	1	0.515	5.15e-37	TSPYL1
6.51e-37	-0.267402	1	0.544	1.95e-33	DAAM2
2.69e-36	-0.3839	1	0.536	8.08e-33	SCG5
5.13e-34	-0.344394	1	0.465	1.54e-30	CTGF
8.38e-31	-0.404829	0.969	0.582	2.51e-27	SFRP5
1.08e-28	-0.270337	0.938	0.437	3.25e-25	IFITM2
6.9e-28	-0.35804	1	0.548	2.07e-24	GNG11
2.84e-26	-0.333498	1	0.453	8.51e-23	UPK3B
3.09e-26	-0.3625	0.969	0.644	9.28e-23	LAPTM4B
3.67e-25	-0.272425	0.938	0.475	1.1e-21	FAM84B
2.94e-23	-0.267271	1	0.542	8.81e-20	TRIM36
3.21e-23	-0.359871	1	0.686	9.63e-20	PCSK1N
7.25e-23	-0.355876	1	0.565	2.18e-19	SFRP1
7.73e-23	-0.343657	1	0.596	2.32e-19	NPW
9e-23	-0.313407	0.938	0.544	2.7e-19	RDH11
1.09e-22	-0.263275	0.906	0.483	3.26e-19	KRT8
4.81e-22	-0.44298	1	0.625	1.44e-18	MEST
1.94e-21	0.268853	1	0.237	5.82e-18	GOLGA8A
1.34e-20	-0.32106	0.969	0.625	4.01e-17	SMS
4.25e-20	-0.331573	1	0.452	1.27e-16	TFPI2
4.21e-19	0.703936	1	1	1.26e-15	MALAT1
4.23e-19	-0.368935	0.875	0.579	1.27e-15	FAM162A
4.59e-19	-0.274508	1	0.699	1.38e-15	CRISPLD1
5.62e-19	-0.250461	1	0.624	1.69e-15	NCCRP1
1.16e-18	-0.278109	1	0.669	3.48e-15	ITM2C
1.23e-18	-0.344967	1	0.632	3.69e-15	CDKN1C
1.78e-18	-0.313719	0.969	0.583	5.35e-15	BST2
5.83e-18	-0.27041	0.812	0.446	1.75e-14	MYL12A
6.38e-18	-0.314135	0.969	0.612	1.91e-14	RLBP1
2.81e-17	-0.3641	0.812	0.572	8.42e-14	S100A13
5.36e-17	-0.268898	1	0.607	1.61e-13	STC1
2e-16	-0.382022	1	0.777	6.01e-13	IFITM3
3.54e-16	-0.320007	0.875	0.593	1.06e-12	MGST1
4.2e-16	-0.250155	1	0.676	1.26e-12	APLP2
1.77e-15	-0.263551	1	0.69	5.31e-12	TIMP1
2.17e-15	-0.363695	0.719	0.467	6.52e-12	SLC16A1
5.63e-15	-0.258062	0.75	0.456	1.69e-11	SCD
1.19e-14	-0.281576	0.75	0.447	3.56e-11	SDF2L1
1.48e-14	-0.252237	0.844	0.541	4.45e-11	PTP4A1
2.48e-14	-0.28083	1	0.925	7.44e-11	PRDX1
9.81e-14	-0.400578	0.719	0.554	2.94e-10	REEP5
1.53e-13	-0.287483	1	0.799	4.58e-10	SDCBP
2.18e-13	-0.25005	0.938	0.63	6.55e-10	DHRS3
1.54e-12	-0.341436	1	1	4.62e-09	RPS4X
3.99e-12	-0.283811	0.969	0.685	1.2e-08	MYL9
6.1e-12	-0.311331	0.781	0.521	1.83e-08	SMOC2
7.09e-12	-0.26683	1	1	2.13e-08	RPL41
7.94e-12	0.307892	0.656	0.121	2.38e-08	JUN
3.32e-11	-0.253477	0.969	0.68	9.95e-08	AQP1
3.4e-11	-0.253396	0.812	0.59	1.02e-07	PLAC9
7.77e-11	-0.261719	1	0.831	2.33e-07	LAPTM4A
1.01e-10	-0.294163	1	1	3.02e-07	RPS27
1.37e-10	-0.317443	0.906	0.639	4.1e-07	TPM2
1.87e-10	-0.317711	0.656	0.421	5.61e-07	LGALS1
2.12e-10	0.426978	0.938	0.468	6.36e-07	ABCC5
2.33e-10	-1.00172	1	0.914	6.98e-07	TTR
2.37e-10	-0.321602	1	1	7.1e-07	RPS18
2.47e-10	-0.498681	1	0.914	7.4e-07	FRZB
7.76e-10	-0.261919	1	1	2.33e-06	RPLP1
9.07e-10	-0.315518	0.812	0.608	2.72e-06	CCDC28B
1.97e-09	-0.494111	1	0.991	5.91e-06	TMSB4X
2.21e-09	-0.297815	1	1	6.63e-06	RPL39
2.77e-09	-0.292239	1	1	8.3e-06	EEF1A1
4.4e-09	-0.337339	1	0.886	1.32e-05	CRYAB
5.39e-09	-0.309937	1	0.875	1.62e-05	PGAM1
6.84e-09	-0.284775	0.719	0.551	2.05e-05	CCND1
1.03e-08	-0.25204	0.625	0.435	3.1e-05	RGR
1.73e-08	-0.304018	1	1	5.18e-05	RPS8
2.15e-08	-0.47817	1	0.94	6.44e-05	SH3BGRL3
2.62e-08	-0.337436	1	0.914	7.87e-05	PCP4
8.17e-08	0.51438	1	0.798	0.000245236	KCNQ1OT1
9.22e-08	-0.256685	1	0.835	0.000276649	ANXA2
1.23e-07	-0.30284	1	0.794	0.000369719	SERPINE3
1.33e-07	-0.335772	0.719	0.56	0.000400347	SERPINB9
1.4e-07	-0.260719	1	1	0.000419606	RPS6
2.18e-07	-0.481721	0.812	0.566	0.000652572	WFDC1
2.79e-07	-0.264057	1	1	0.000838194	RPL10
2.89e-07	-0.301904	0.656	0.503	0.000867265	KIF22
3.22e-07	-0.260196	1	1	0.000965466	RPS12
4.77e-07	-0.284908	0.812	0.686	0.00143054	SLC3A2
7.55e-07	-0.473432	1	0.991	0.00226375	CST3
2.13e-06	-0.271067	1	1	0.00639749	RPL29
2.49e-06	-0.712599	0.438	0.399	0.00747943	NDUFA4L2
3e-06	-0.287632	0.562	0.452	0.00900525	SOX9
3.31e-06	-0.258011	0.781	0.645	0.00991658	MT-ND4L
5.94e-06	-0.273306	1	0.902	0.0178324	HLA-A
6.55e-06	-0.253545	1	1	0.0196626	RPL15
8.8e-06	-0.303758	1	0.949	0.0263858	SEC61G
1.65e-05	-0.370249	1	0.973	0.0495877	RBP1
2.24e-05	-0.359433	0.594	0.587	0.0673379	PGK1
3.35e-05	-0.397059	1	1	0.100434	FTH1
3.53e-05	-0.279777	1	0.937	0.10592	SOD1
4.15e-05	-0.26406	1	0.907	0.124468	ENO1
5.62e-05	-0.439406	1	0.991	0.168579	SERPINF1
7.64e-05	-0.351645	1	0.991	0.229344	ACTB
8.67e-05	-0.274536	1	0.942	0.260165	PKM
8.9e-05	-0.322093	1	0.971	0.267028	MYL6
0.000106337	-0.292126	0.438	0.378	0.319012	FHIT
0.00010754	-0.325208	1	0.952	0.32262	SPARC
0.000132061	0.250577	0.531	0.215	0.396182	GOLGA8B
0.000202842	-0.362549	1	0.996	0.608526	TMSB10
0.000244623	-0.34731	0.375	0.477	0.733868	S100A11
0.000286649	-0.35021	0.562	0.484	0.859947	SPON2
0.000295313	-0.29406	1	0.995	0.88594	VIM
0.000298351	0.282254	0.625	0.377	0.895054	FTX
0.000304877	-0.282817	1	0.956	0.914631	BSG
0.000306311	-0.444356	1	0.995	0.918933	PTGDS
0.00036757	-0.30482	0.906	0.868	1	HLA-C
0.000390455	0.291085	0.5	0.38	1	SLC25A37
0.000446323	0.283424	1	0.784	1	HNRNPH1
0.000461021	-0.260116	0.812	0.705	1	GNB3
0.000484705	0.391901	1	0.988	1	TRPM3
0.000700759	-0.323558	1	0.98	1	TPI1
0.00104768	-0.290083	1	0.998	1	GSTP1
0.00319119	-0.288431	0.312	0.401	1	GEM
0.00495801	0.250449	0.719	0.549	1	ARGLU1
Note: Cluster (pct.1) shows frequency of cells expressing a marker compared to all others (pct.2). avg_logFC: average level of expression per cell in subpopulations compared to all others.

### Sheet: CLUSTER 4 AGED
AGED CLUSTER 4
p_val	avg_logFC	pct.1	pct.2	p_val_adj	gene
0	-0.268553	0.917	0.298	0	CYP2W
8.71e-273	-0.283805	0.998	0.537	2.61e-269	CA9
5.21e-258	-0.355945	0.969	0.439	1.56e-254	TFPI2
3.43e-254	-0.274071	0.981	0.549	1.03e-250	SERPINB9
1.9e-214	-0.31396	0.89	0.338	5.71e-211	PCCA
6.97e-213	-0.256398	0.993	0.667	2.09e-209	MT-ND6.1
2.99e-177	-0.337994	0.998	0.794	8.96e-174	KCNQ1OT1.2
1.42e-163	0.263935	0.498	0.042	4.25e-160	AL390115.1
4.74e-163	0.532982	0.571	0.069	1.42e-159	MT1G
4.92e-155	-0.2725	0.869	0.611	1.48e-151	PCDH7
1.14e-137	-0.283843	0.852	0.597	3.42e-134	VEGFA.5
1.78e-136	-0.301103	0.988	0.692	5.35e-133	CTNNB1.4
5.6e-126	-0.328518	0.919	0.675	1.68e-122	AQP1.7
2.68e-119	-0.302312	0.967	0.736	8.05e-116	GJA1.3
9.3e-102	-0.419518	0.676	0.392	2.79e-98	NDUFA4L2.11
1.56e-101	0.441043	0.993	0.555	4.67e-98	SFRP1.5
5.31e-99	0.29609	0.621	0.156	1.59e-95	MT1E
1.77e-92	0.275015	0.543	0.14	5.31e-89	PLA2G5
5.12e-88	0.483135	0.807	0.367	1.54e-84	FHIT.1
1.22e-83	-0.825844	1	0.936	3.65e-80	DCT.10
4.56e-76	0.326546	0.671	0.24	1.37e-72	MT2A.2
2.48e-73	-0.290211	0.783	0.629	7.45e-70	CDKN1C.5
9.84e-71	-0.287625	0.883	0.714	2.95e-67	BNIP3.7
4.97e-65	0.269983	0.983	0.721	1.49e-61	DYNLL1.2
8.15e-61	-0.412474	1	0.951	2.44e-57	SOX4.5
2.59e-59	0.254955	0.64	0.252	7.77e-56	CLIC6
1.29e-51	0.254115	0.64	0.277	3.87e-48	INPP5K.1
7.46e-42	-0.320709	0.998	0.95	2.24e-38	ATP1B1.3
8.9e-42	-0.262376	1	0.986	2.67e-38	NEAT1.4
9.66e-38	-0.399159	1	0.995	2.9e-34	VIM.8
2.08e-36	0.298145	1	0.973	6.25e-33	RBP1.6
4.35e-27	0.330243	0.998	0.912	1.3e-23	TTR.9
5.45e-27	-0.250457	1	0.963	1.64e-23	IGFBP5.5
1.14e-12	-0.358442	1	0.991	3.43e-09	TMSB4X.13
Note: Cluster (pct.1) shows frequency of cells expressing a marker compared to all others (pct.2). avg_logFC: average level of expression per cell in subpopulations compared to all others.

### Sheet: CLUSTER 5 AGED
AGED CLUSTER 5
p_val	avg_logFC	pct.1	pct.2	p_val_adj	gene
1.1e-302	1.6015	1	0.478	3.29e-299	SPON2
2e-59	-0.33937	0.782	0.348	5.99e-56	PCCA
6.19e-41	-0.281706	0.9	0.563	1.86e-37	WFDC1
1.53e-31	0.42806	0.612	0.188	4.6e-28	SERPINE2
1.36e-15	-0.46329	1	0.991	4.07e-12	TMSB4X
1.98e-15	-0.561319	1	0.913	5.95e-12	TTR
Note: Cluster (pct.1) shows frequency of cells expressing a marker compared to all others (pct.2). avg_logFC: average level of expression per cell in subpopulations compared to all others.

### Sheet: GO ALL CLUSTERS
CLUSTER 2 ANALYSIS
Analysis Type:	PANTHER Overrepresentation Test (Released 20190711)
Annotation Version and Release Date:	PANTHER version 14.1 Released 2019-03-12
Analyzed List:	upload_1 (Homo sapiens)
Reference List:	Homo sapiens (all genes in database)
Test Type:	FISHER
Correction:	FDR
PANTHER GO-Slim Biological Process	Homo sapiens - REFLIST (20996)	upload_1 (16)	upload_1 (expected)	upload_1 (over/under)	upload_1 (fold Enrichment)	upload_1 (raw P-value)	upload_1 (FDR)
response to copper ion (GO:0046688)	13	4	0.01	+	> 100	5.3e-10	9.52e-07
response to cadmium ion (GO:0046686)	13	4	0.01	+	> 100	5.3e-10	4.76e-07
cellular divalent inorganic cation homeostasis (GO:0072503)	27	4	0.02	+	> 100	6.97e-09	4.17e-06
cellular metal ion homeostasis (GO:0006875)	43	4	0.03	+	> 100	3.92e-08	1.76e-05
response to metal ion (GO:0010038)	47	4	0.04	+	> 100	5.48e-08	1.97e-05
transition metal ion homeostasis (GO:0055076)	49	4	0.04	+	> 100	6.42e-08	1.92e-05
response to inorganic substance (GO:0010035)	59	4	0.04	+	88.97	1.3e-07	3.33e-05
metal ion homeostasis (GO:0055065)	69	4	0.05	+	76.07	2.36e-07	5.31e-05
response to toxic substance (GO:0009636)	91	4	0.07	+	57.68	6.84e-07	0.000137
divalent inorganic cation homeostasis (GO:0072507)	179	4	0.14	+	29.32	9.34e-06	0.00168
cellular response to chemical stimulus (GO:0070887)	208	4	0.16	+	25.24	1.67e-05	0.00249
inorganic ion homeostasis (GO:0098771)	247	4	0.19	+	21.25	3.23e-05	0.00446
ion homeostasis (GO:0050801)	252	4	0.19	+	20.83	3.49e-05	0.00448
chemical homeostasis (GO:0048878)	299	4	0.23	+	17.56	6.73e-05	0.00755
response to stress (GO:0006950)	406	5	0.31	+	16.16	1.02e-05	0.00167
homeostatic process (GO:0042592)	346	4	0.26	+	15.17	0.000118	0.0124
response to chemical (GO:0042221)	576	5	0.44	+	11.39	5.39e-05	0.00645
Analysis Type:	PANTHER Overrepresentation Test (Released 20190711)
Annotation Version and Release Date:	GO Ontology database Released 2019-07-03
Analyzed List:	upload_1 (Homo sapiens)
Reference List:	Homo sapiens (all genes in database)
Test Type:	FISHER
Correction:	FDR
GO biological process complete	Homo sapiens - REFLIST (20996)	upload_1 (16)	upload_1 (expected)	upload_1 (over/under)	upload_1 (fold Enrichment)	upload_1 (raw P-value)	upload_1 (FDR)
cellular response to erythropoietin (GO:0036018)	6	2	0	+	> 100	1.52e-05	0.00929
stress response to metal ion (GO:0097501)	18	6	0.01	+	> 100	8.96e-15	1.42e-10
detoxification of copper ion (GO:0010273)	16	5	0.01	+	> 100	2.59e-12	1.37e-08
stress response to copper ion (GO:1990169)	16	5	0.01	+	> 100	2.59e-12	1.03e-08
response to erythropoietin (GO:0036017)	7	2	0.01	+	> 100	1.95e-05	0.0111
detoxification of inorganic compound (GO:0061687)	18	5	0.01	+	> 100	4.27e-12	1.36e-08
cellular response to zinc ion (GO:0071294)	24	5	0.02	+	> 100	1.5e-11	2.99e-08
cellular response to copper ion (GO:0071280)	30	5	0.02	+	> 100	4.1e-11	7.25e-08
cellular zinc ion homeostasis (GO:0006882)	33	5	0.03	+	> 100	6.33e-11	1.01e-07
zinc ion homeostasis (GO:0055069)	36	5	0.03	+	> 100	9.45e-11	1.37e-07
response to copper ion (GO:0046688)	45	6	0.03	+	> 100	1.19e-12	9.43e-09
cellular response to cadmium ion (GO:0071276)	38	5	0.03	+	> 100	1.21e-10	1.61e-07
response to cadmium ion (GO:0046686)	65	6	0.05	+	> 100	9.35e-12	2.12e-08
response to zinc ion (GO:0010043)	55	5	0.04	+	> 100	6.83e-10	8.35e-07
cellular transition metal ion homeostasis (GO:0046916)	107	5	0.08	+	61.32	1.64e-08	1.37e-05
cellular response to ionizing radiation (GO:0071479)	69	3	0.05	+	57.05	2.09e-05	0.0115
detoxification (GO:0098754)	128	5	0.1	+	51.26	3.89e-08	2.95e-05
transition metal ion homeostasis (GO:0055076)	131	5	0.1	+	50.09	4.35e-08	3.15e-05
negative regulation of growth (GO:0045926)	247	8	0.19	+	42.5	4.99e-12	1.32e-08
cellular response to metal ion (GO:0071248)	193	6	0.15	+	40.8	4.95e-09	5.25e-06
cellular response to inorganic substance (GO:0071241)	220	6	0.17	+	35.79	1.06e-08	9.92e-06
response to metal ion (GO:0010038)	372	7	0.28	+	24.69	5.85e-09	5.81e-06
muscle contraction (GO:0006936)	248	4	0.19	+	21.17	3.28e-05	0.0168
response to inorganic substance (GO:0010035)	539	8	0.41	+	19.48	2.15e-09	2.44e-06
response to toxic substance (GO:0009636)	509	7	0.39	+	18.05	4.88e-08	3.38e-05
muscle system process (GO:0003012)	296	4	0.23	+	17.73	6.47e-05	0.0294
regulation of growth (GO:0040008)	677	8	0.52	+	15.51	1.25e-08	1.11e-05
cellular divalent inorganic cation homeostasis (GO:0072503)	464	5	0.35	+	14.14	1.93e-05	0.0114
divalent inorganic cation homeostasis (GO:0072507)	486	5	0.37	+	13.5	2.41e-05	0.0128
cellular metal ion homeostasis (GO:0006875)	552	5	0.42	+	11.89	4.41e-05	0.0206
metal ion homeostasis (GO:0055065)	619	5	0.47	+	10.6	7.56e-05	0.0334
cellular cation homeostasis (GO:0030003)	625	5	0.48	+	10.5	7.91e-05	0.034
cellular ion homeostasis (GO:0006873)	639	5	0.49	+	10.27	8.78e-05	0.0349
cation homeostasis (GO:0055080)	696	5	0.53	+	9.43	0.000131	0.0485
response to organic cyclic compound (GO:0014070)	919	6	0.7	+	8.57	3.92e-05	0.0195
chemical homeostasis (GO:0048878)	1102	6	0.84	+	7.14	0.000108	0.0417
response to oxygen-containing compound (GO:1901700)	1574	7	1.2	+	5.84	8.4e-05	0.0352
response to stress (GO:0006950)	3535	13	2.69	+	4.83	3e-08	2.38e-05
cellular response to chemical stimulus (GO:0070887)	2914	9	2.22	+	4.05	8.72e-05	0.0356
response to organic substance (GO:0010033)	2992	9	2.28	+	3.95	0.000108	0.0408
regulation of biological quality (GO:0065008)	4041	12	3.08	+	3.9	2.18e-06	0.00145
response to chemical (GO:0042221)	4455	12	3.39	+	3.53	6.43e-06	0.00409
negative regulation of biological process (GO:0048519)	5276	12	4.02	+	2.98	4.06e-05	0.0196
response to stimulus (GO:0050896)	8428	14	6.42	+	2.18	0.000133	0.0482
CLUSTER 3 ANALYSIS
Analysis Type:	PANTHER Overrepresentation Test (Released 20190711)
Annotation Version and Release Date:	GO Ontology database Released 2019-07-03
Analyzed List:	upload_1 (Homo sapiens)
Reference List:	Homo sapiens (all genes in database)
Test Type:	FISHER
Correction:	FDR
GO biological process complete	Homo sapiens - REFLIST (20996)	upload_1 (113)	upload_1 (expected)	upload_1 (over/under)	upload_1 (fold Enrichment)	upload_1 (raw P-value)	upload_1 (FDR)
neural crest cell fate commitment (GO:0014034)	4	2	0.02	+	92.9	0.00042	0.0428
NADH regeneration (GO:0006735)	27	5	0.15	+	34.41	7.22e-07	0.000328
glucose catabolic process to pyruvate (GO:0061718)	27	5	0.15	+	34.41	7.22e-07	0.000319
canonical glycolysis (GO:0061621)	27	5	0.15	+	34.41	7.22e-07	0.00031
glycolytic process through glucose-6-phosphate (GO:0061620)	28	5	0.15	+	33.18	8.47e-07	0.000354
glycolytic process through fructose-6-phosphate (GO:0061615)	28	5	0.15	+	33.18	8.47e-07	0.000345
glucose catabolic process (GO:0006007)	31	5	0.17	+	29.97	1.33e-06	0.000469
mast cell mediated immunity (GO:0002448)	19	3	0.1	+	29.34	0.000214	0.0248
NADH metabolic process (GO:0006734)	37	5	0.2	+	25.11	2.92e-06	0.000929
response to interferon-alpha (GO:0035455)	24	3	0.13	+	23.23	0.000398	0.0411
SRP-dependent cotranslational protein targeting to membrane (GO:0006614)	97	12	0.52	+	22.99	6.18e-13	3.28e-09
glycolytic process (GO:0006096)	42	5	0.23	+	22.12	5.16e-06	0.00139
protein targeting to ER (GO:0045047)	110	13	0.59	+	21.96	1.1e-13	1.75e-09
cotranslational protein targeting to membrane (GO:0006613)	102	12	0.55	+	21.86	1.07e-12	4.24e-09
establishment of protein localization to endoplasmic reticulum (GO:0072599)	114	13	0.61	+	21.19	1.67e-13	1.33e-09
ATP generation from ADP (GO:0006757)	44	5	0.24	+	21.11	6.35e-06	0.0016
NAD metabolic process (GO:0019674)	46	5	0.25	+	20.2	7.76e-06	0.00187
viral transcription (GO:0019083)	115	12	0.62	+	19.39	3.92e-12	1.04e-08
embryo implantation (GO:0007566)	39	4	0.21	+	19.06	8.18e-05	0.012
nuclear-transcribed mRNA catabolic process, nonsense-mediated decay (GO:0000184)	120	12	0.65	+	18.58	6.22e-12	1.41e-08
pyruvate metabolic process (GO:0006090)	71	7	0.38	+	18.32	2.02e-07	0.000128
ADP metabolic process (GO:0046031)	52	5	0.28	+	17.87	1.35e-05	0.00306
protein localization to endoplasmic reticulum (GO:0070972)	137	13	0.74	+	17.63	1.45e-12	4.62e-09
hexose catabolic process (GO:0019320)	53	5	0.29	+	17.53	1.47e-05	0.00325
viral gene expression (GO:0019080)	129	12	0.69	+	17.28	1.36e-11	2.71e-08
gluconeogenesis (GO:0006094)	45	4	0.24	+	16.52	0.000137	0.0179
hexose biosynthetic process (GO:0019319)	48	4	0.26	+	15.48	0.000173	0.0208
translational initiation (GO:0006413)	145	12	0.78	+	15.38	4.85e-11	7.72e-08
nucleoside diphosphate phosphorylation (GO:0006165)	62	5	0.33	+	14.98	2.98e-05	0.00571
monosaccharide catabolic process (GO:0046365)	63	5	0.34	+	14.75	3.2e-05	0.00607
purine ribonucleoside diphosphate metabolic process (GO:0009179)	64	5	0.34	+	14.52	3.44e-05	0.00622
purine nucleoside diphosphate metabolic process (GO:0009135)	64	5	0.34	+	14.52	3.44e-05	0.00615
nucleotide phosphorylation (GO:0046939)	64	5	0.34	+	14.52	3.44e-05	0.00608
ribonucleoside diphosphate metabolic process (GO:0009185)	66	5	0.36	+	14.08	3.95e-05	0.00683
type I interferon signaling pathway (GO:0060337)	67	5	0.36	+	13.87	4.23e-05	0.00708
cellular response to type I interferon (GO:0071357)	67	5	0.36	+	13.87	4.23e-05	0.00701
monosaccharide biosynthetic process (GO:0046364)	54	4	0.29	+	13.76	0.000264	0.0298
protein targeting to membrane (GO:0006612)	176	13	0.95	+	13.72	2.76e-11	4.88e-08
response to type I interferon (GO:0034340)	72	5	0.39	+	12.9	5.85e-05	0.0093
cytoplasmic translation (GO:0002181)	74	5	0.4	+	12.55	6.61e-05	0.0102
nuclear-transcribed mRNA catabolic process (GO:0000956)	195	12	1.05	+	11.43	1.19e-09	1.58e-06
nucleoside diphosphate metabolic process (GO:0009132)	84	5	0.45	+	11.06	0.000117	0.016
response to vitamin (GO:0033273)	88	5	0.47	+	10.56	0.000144	0.0181
mRNA catabolic process (GO:0006402)	213	12	1.15	+	10.47	3.07e-09	3.26e-06
response to cAMP (GO:0051591)	101	5	0.54	+	9.2	0.000265	0.0297
RNA catabolic process (GO:0006401)	244	12	1.31	+	9.14	1.31e-08	1.09e-05
establishment of protein localization to membrane (GO:0090150)	289	14	1.56	+	9	8.96e-10	1.3e-06
glucose metabolic process (GO:0006006)	115	5	0.62	+	8.08	0.00047	0.047
response to organophosphorus (GO:0046683)	139	6	0.75	+	8.02	0.000131	0.0175
response to nutrient (GO:0007584)	220	9	1.18	+	7.6	3.99e-06	0.00115
negative regulation of endopeptidase activity (GO:0010951)	247	10	1.33	+	7.52	1.24e-06	0.000449
placenta development (GO:0001890)	153	6	0.82	+	7.29	0.000216	0.0249
response to purine-containing compound (GO:0014074)	154	6	0.83	+	7.24	0.000224	0.0256
negative regulation of peptidase activity (GO:0010466)	257	10	1.38	+	7.23	1.75e-06	0.000581
protein targeting (GO:0006605)	365	14	1.96	+	7.13	1.56e-08	1.24e-05
response to corticosteroid (GO:0031960)	163	6	0.88	+	6.84	0.0003	0.0329
negative regulation of multi-organism process (GO:0043901)	221	8	1.19	+	6.73	3.27e-05	0.00604
negative regulation of proteolysis (GO:0045861)	356	12	1.92	+	6.26	6.71e-07	0.000314
protein localization to membrane (GO:0072657)	508	17	2.73	+	6.22	2.88e-09	3.27e-06
translation (GO:0006412)	390	13	2.1	+	6.19	2.52e-07	0.000154
nucleobase-containing compound catabolic process (GO:0034655)	371	12	2	+	6.01	1.02e-06	0.000386
peptide metabolic process (GO:0006518)	536	17	2.88	+	5.89	6.24e-09	5.84e-06
peptide biosynthetic process (GO:0043043)	415	13	2.23	+	5.82	4.99e-07	0.000248
establishment of protein localization to organelle (GO:0072594)	440	13	2.37	+	5.49	9.44e-07	0.000366
regulation of endopeptidase activity (GO:0052548)	419	12	2.26	+	5.32	3.47e-06	0.00106
heterocycle catabolic process (GO:0046700)	419	12	2.26	+	5.32	3.47e-06	0.00104
cellular nitrogen compound catabolic process (GO:0044270)	420	12	2.26	+	5.31	3.55e-06	0.00105
aromatic compound catabolic process (GO:0019439)	435	12	2.34	+	5.13	5.03e-06	0.00138
regulation of peptidase activity (GO:0052547)	446	12	2.4	+	5	6.43e-06	0.0016
symbiotic process (GO:0044403)	782	21	4.21	+	4.99	1.52e-09	1.87e-06
amide biosynthetic process (GO:0043604)	536	14	2.88	+	4.85	1.45e-06	0.000502
reproductive structure development (GO:0048608)	424	11	2.28	+	4.82	2.21e-05	0.00463
reproductive system development (GO:0061458)	427	11	2.3	+	4.79	2.36e-05	0.00487
response to acid chemical (GO:0001101)	350	9	1.88	+	4.78	0.000136	0.0179
organic cyclic compound catabolic process (GO:1901361)	469	12	2.52	+	4.75	1.05e-05	0.00246
interspecies interaction between organisms (GO:0044419)	826	21	4.45	+	4.72	3.92e-09	3.9e-06
myeloid leukocyte mediated immunity (GO:0002444)	514	13	2.77	+	4.7	4.98e-06	0.00139
skeletal system development (GO:0001501)	494	12	2.66	+	4.51	1.74e-05	0.00379
viral process (GO:0016032)	700	17	3.77	+	4.51	2.66e-07	0.000151
cellular amide metabolic process (GO:0043603)	790	18	4.25	+	4.23	2.86e-07	0.000157
response to nutrient levels (GO:0031667)	500	11	2.69	+	4.09	9.45e-05	0.0138
regulation of proteolysis (GO:0030162)	729	16	3.92	+	4.08	2.25e-06	0.000731
negative regulation of hydrolase activity (GO:0051346)	458	10	2.46	+	4.06	0.000211	0.0247
leukocyte degranulation (GO:0043299)	504	11	2.71	+	4.06	0.000101	0.0143
response to toxic substance (GO:0009636)	509	11	2.74	+	4.02	0.00011	0.0154
regulated exocytosis (GO:0045055)	696	15	3.75	+	4	5.96e-06	0.00153
myeloid cell activation involved in immune response (GO:0002275)	518	11	2.79	+	3.95	0.000128	0.0173
leukocyte activation involved in immune response (GO:0002366)	619	13	3.33	+	3.9	3.39e-05	0.0062
cell activation involved in immune response (GO:0002263)	623	13	3.35	+	3.88	3.62e-05	0.00633
neutrophil degranulation (GO:0043312)	483	10	2.6	+	3.85	0.00032	0.0343
myeloid leukocyte activation (GO:0002274)	581	12	3.13	+	3.84	8.08e-05	0.012
response to extracellular stimulus (GO:0009991)	533	11	2.87	+	3.83	0.000163	0.0203
neutrophil activation involved in immune response (GO:0002283)	487	10	2.62	+	3.82	0.000341	0.0364
neutrophil mediated immunity (GO:0002446)	494	10	2.66	+	3.76	0.00038	0.0401
neutrophil activation (GO:0042119)	496	10	2.67	+	3.75	0.000392	0.0408
granulocyte activation (GO:0036230)	500	10	2.69	+	3.72	0.000417	0.0428
exocytosis (GO:0006887)	784	15	4.22	+	3.55	2.36e-05	0.00481
mRNA metabolic process (GO:0016071)	688	13	3.7	+	3.51	9.71e-05	0.014
protein localization to organelle (GO:0033365)	748	14	4.03	+	3.48	5.69e-05	0.00914
leukocyte mediated immunity (GO:0002443)	760	14	4.09	+	3.42	6.72e-05	0.0102
response to organonitrogen compound (GO:0010243)	998	18	5.37	+	3.35	7.35e-06	0.0018
immune effector process (GO:0002252)	1076	19	5.79	+	3.28	5.35e-06	0.00142
negative regulation of catalytic activity (GO:0043086)	797	14	4.29	+	3.26	0.00011	0.0152
response to nitrogen compound (GO:1901698)	1083	19	5.83	+	3.26	5.86e-06	0.00153
response to lipid (GO:0033993)	859	15	4.62	+	3.24	6.57e-05	0.0102
export from cell (GO:0140352)	1032	18	5.55	+	3.24	1.15e-05	0.00265
response to abiotic stimulus (GO:0009628)	1161	20	6.25	+	3.2	4.2e-06	0.00119
secretion (GO:0046903)	1108	19	5.96	+	3.19	8.07e-06	0.00192
secretion by cell (GO:0032940)	993	17	5.34	+	3.18	2.62e-05	0.0052
cell activation (GO:0001775)	1065	18	5.73	+	3.14	1.74e-05	0.00375
negative regulation of molecular function (GO:0044092)	1150	19	6.19	+	3.07	1.35e-05	0.00303
negative regulation of cellular protein metabolic process (GO:0032269)	1036	17	5.58	+	3.05	4.42e-05	0.00724
leukocyte activation (GO:0045321)	918	15	4.94	+	3.04	0.000136	0.018
response to organic cyclic compound (GO:0014070)	919	15	4.95	+	3.03	0.000137	0.0177
negative regulation of protein metabolic process (GO:0051248)	1103	18	5.94	+	3.03	2.76e-05	0.00541
cellular macromolecule catabolic process (GO:0044265)	897	14	4.83	+	2.9	0.000364	0.0386
positive regulation of cell population proliferation (GO:0008284)	912	14	4.91	+	2.85	0.000429	0.0434
macromolecule catabolic process (GO:0009057)	1046	16	5.63	+	2.84	0.000168	0.0205
response to oxygen-containing compound (GO:1901700)	1574	24	8.47	+	2.83	3.21e-06	0.001
intracellular protein transport (GO:0006886)	995	15	5.36	+	2.8	0.000319	0.0345
negative regulation of macromolecule metabolic process (GO:0010605)	2644	38	14.23	+	2.67	7.08e-09	6.26e-06
negative regulation of multicellular organismal process (GO:0051241)	1207	17	6.5	+	2.62	0.000272	0.0302
response to external stimulus (GO:0009605)	2391	33	12.87	+	2.56	2.6e-07	0.000153
regulation of cell population proliferation (GO:0042127)	1611	22	8.67	+	2.54	4.76e-05	0.00773
negative regulation of metabolic process (GO:0009892)	2890	39	15.55	+	2.51	2.35e-08	1.78e-05
organonitrogen compound biosynthetic process (GO:1901566)	1412	19	7.6	+	2.5	0.000204	0.024
response to endogenous stimulus (GO:0009719)	1491	20	8.02	+	2.49	0.000141	0.0181
negative regulation of gene expression (GO:0010629)	1716	23	9.24	+	2.49	4.13e-05	0.00699
intracellular transport (GO:0046907)	1522	20	8.19	+	2.44	0.000185	0.022
establishment of localization in cell (GO:0051649)	1834	24	9.87	+	2.43	3.98e-05	0.0068
multi-organism process (GO:0051704)	2810	36	15.12	+	2.38	4.49e-07	0.000231
cellular protein localization (GO:0034613)	1598	20	8.6	+	2.33	0.000468	0.0471
cellular macromolecule localization (GO:0070727)	1606	20	8.64	+	2.31	0.000485	0.0482
response to organic substance (GO:0010033)	2992	37	16.1	+	2.3	6.02e-07	0.00029
cellular response to chemical stimulus (GO:0070887)	2914	36	15.68	+	2.3	9.42e-07	0.000374
cellular response to organic substance (GO:0071310)	2379	29	12.8	+	2.26	2.03e-05	0.00431
organic substance catabolic process (GO:1901575)	1756	21	9.45	+	2.22	0.000491	0.0485
regulation of multicellular organismal development (GO:2000026)	2037	24	10.96	+	2.19	0.000318	0.0346
cellular localization (GO:0051641)	2453	28	13.2	+	2.12	0.0001	0.0143
cell surface receptor signaling pathway (GO:0007166)	2406	27	12.95	+	2.09	0.000178	0.0213
immune system process (GO:0002376)	2778	31	14.95	+	2.07	6.66e-05	0.0102
regulation of protein metabolic process (GO:0051246)	2781	31	14.97	+	2.07	6.74e-05	0.0101
regulation of cellular protein metabolic process (GO:0032268)	2610	29	14.05	+	2.06	0.000143	0.0182
biosynthetic process (GO:0009058)	2938	32	15.81	+	2.02	6.55e-05	0.0103
regulation of developmental process (GO:0050793)	2571	28	13.84	+	2.02	0.000247	0.0281
organic substance biosynthetic process (GO:1901576)	2862	31	15.4	+	2.01	0.000152	0.0191
regulation of multicellular organismal process (GO:0051239)	3130	33	16.85	+	1.96	9.79e-05	0.014
cellular biosynthetic process (GO:0044249)	2764	29	14.88	+	1.95	0.000384	0.0402
negative regulation of biological process (GO:0048519)	5276	55	28.4	+	1.94	8.71e-08	6.03e-05
cellular nitrogen compound metabolic process (GO:0034641)	3425	34	18.43	+	1.84	0.000285	0.0315
response to chemical (GO:0042221)	4455	44	23.98	+	1.84	2.37e-05	0.00477
transport (GO:0006810)	4521	44	24.33	+	1.81	2.81e-05	0.00545
establishment of localization (GO:0051234)	4653	45	25.04	+	1.8	3.24e-05	0.00606
cellular response to stimulus (GO:0051716)	6637	61	35.72	+	1.71	1.2e-06	0.000444
localization (GO:0051179)	5737	50	30.88	+	1.62	0.000121	0.0165
response to stimulus (GO:0050896)	8428	71	45.36	+	1.57	1.65e-06	0.00056
regulation of biological process (GO:0050789)	11660	89	62.75	+	1.42	3.22e-07	0.000171
biological regulation (GO:0065007)	12352	93	66.48	+	1.4	1.34e-07	8.87e-05
cellular process (GO:0009987)	14514	103	78.11	+	1.32	3.02e-08	2.18e-05
biological_process (GO:0008150)	17815	109	95.88	+	1.14	0.000167	0.0204
Unclassified (UNCLASSIFIED)	3181	4	17.12	-	0.23	0.000167	0.0206
CLUSTER 4 ANALYSIS
Analysis Type:	PANTHER Overrepresentation Test (Released 20190711)
Annotation Version and Release Date:	GO Ontology database Released 2019-07-03
Analyzed List:	upload_1 (Homo sapiens)
Reference List:	Homo sapiens (all genes in database)
Test Type:	FISHER
Correction:	FDR
GO biological process complete	Homo sapiens - REFLIST (20996)	upload_1 (30)	upload_1 (expected)	upload_1 (over/under)	upload_1 (fold Enrichment)	upload_1 (raw P-value)	upload_1 (FDR)
detoxification of copper ion (GO:0010273)	16	3	0.02	+	> 100	2.5e-06	0.00265
stress response to copper ion (GO:1990169)	16	3	0.02	+	> 100	2.5e-06	0.00249
dorsal/ventral axis specification (GO:0009950)	11	2	0.02	+	> 100	0.000152	0.0228
detoxification of inorganic compound (GO:0061687)	18	3	0.03	+	> 100	3.43e-06	0.00287
stress response to metal ion (GO:0097501)	18	3	0.03	+	> 100	3.43e-06	0.00272
cellular response to copper ion (GO:0071280)	30	4	0.04	+	93.32	1.52e-07	0.000482
cell communication by electrical coupling involved in cardiac conduction (GO:0086064)	15	2	0.02	+	93.32	0.000264	0.0331
cellular response to zinc ion (GO:0071294)	24	3	0.03	+	87.48	7.49e-06	0.00426
cellular response to estrogen stimulus (GO:0071391)	16	2	0.02	+	87.48	0.000297	0.035
mononuclear cell differentiation (GO:1903131)	18	2	0.03	+	77.76	0.000368	0.0412
secretion by tissue (GO:0032941)	18	2	0.03	+	77.76	0.000368	0.0409
monocyte differentiation (GO:0030224)	18	2	0.03	+	77.76	0.000368	0.0407
cell communication by electrical coupling (GO:0010644)	18	2	0.03	+	77.76	0.000368	0.0404
dopaminergic neuron differentiation (GO:0071542)	31	3	0.04	+	67.73	1.52e-05	0.00526
sympathetic nervous system development (GO:0048485)	21	2	0.03	+	66.65	0.000489	0.0492
cellular zinc ion homeostasis (GO:0006882)	33	3	0.05	+	63.62	1.81e-05	0.00565
response to copper ion (GO:0046688)	45	4	0.06	+	62.21	6.82e-07	0.00136
zinc ion homeostasis (GO:0055069)	36	3	0.05	+	58.32	2.31e-05	0.00657
cellular response to cadmium ion (GO:0071276)	38	3	0.05	+	55.25	2.69e-05	0.00702
response to zinc ion (GO:0010043)	55	3	0.08	+	38.17	7.67e-05	0.0149
cellular response to cAMP (GO:0071320)	55	3	0.08	+	38.17	7.67e-05	0.0147
regulation of morphogenesis of a branching structure (GO:0060688)	56	3	0.08	+	37.49	8.07e-05	0.0148
response to cadmium ion (GO:0046686)	65	3	0.09	+	32.3	0.000123	0.02
body fluid secretion (GO:0007589)	71	3	0.1	+	29.57	0.000159	0.0232
response to cAMP (GO:0051591)	101	4	0.14	+	27.72	1.46e-05	0.00526
positive regulation of insulin secretion (GO:0032024)	76	3	0.11	+	27.63	0.000193	0.0262
lens development in camera-type eye (GO:0002088)	78	3	0.11	+	26.92	0.000207	0.0277
cellular response to mechanical stimulus (GO:0071260)	80	3	0.11	+	26.25	0.000223	0.0291
regulation of fibroblast proliferation (GO:0048145)	82	3	0.12	+	25.6	0.000239	0.0309
negative regulation of cysteine-type endopeptidase activity involved in apoptotic process (GO:0043154)	85	3	0.12	+	24.7	0.000265	0.0329
regulation of cell junction assembly (GO:1901888)	88	3	0.13	+	23.86	0.000293	0.0347
negative regulation of cysteine-type endopeptidase activity (GO:2000117)	93	3	0.13	+	22.58	0.000342	0.0392
detoxification (GO:0098754)	128	4	0.18	+	21.87	3.58e-05	0.00838
positive regulation of peptide hormone secretion (GO:0090277)	101	3	0.14	+	20.79	0.000433	0.045
tissue remodeling (GO:0048771)	101	3	0.14	+	20.79	0.000433	0.0447
response to organophosphorus (GO:0046683)	139	4	0.2	+	20.14	4.9e-05	0.0104
tube formation (GO:0035148)	149	4	0.21	+	18.79	6.38e-05	0.0128
cellular response to hypoxia (GO:0071456)	191	5	0.27	+	18.32	7.89e-06	0.00433
response to purine-containing compound (GO:0014074)	154	4	0.22	+	18.18	7.22e-05	0.0142
cellular response to metal ion (GO:0071248)	193	5	0.28	+	18.13	8.28e-06	0.00425
cell maturation (GO:0048469)	157	4	0.22	+	17.83	7.77e-05	0.0147
male sex differentiation (GO:0046661)	158	4	0.23	+	17.72	7.96e-05	0.0147
cellular response to decreased oxygen levels (GO:0036294)	201	5	0.29	+	17.41	1e-05	0.00444
negative regulation of growth (GO:0045926)	247	6	0.35	+	17	1.33e-06	0.00193
glial cell differentiation (GO:0010001)	171	4	0.24	+	16.37	0.000107	0.018
cellular response to oxygen levels (GO:0071453)	218	5	0.31	+	16.05	1.47e-05	0.00521
cellular response to inorganic substance (GO:0071241)	220	5	0.31	+	15.91	1.54e-05	0.0051
regulation of insulin secretion (GO:0050796)	182	4	0.26	+	15.38	0.000136	0.0218
myeloid cell differentiation (GO:0030099)	228	5	0.33	+	15.35	1.82e-05	0.00557
regulation of ossification (GO:0030278)	190	4	0.27	+	14.73	0.00016	0.0231
epithelial cell development (GO:0002064)	191	4	0.27	+	14.66	0.000163	0.0233
kidney development (GO:0001822)	266	5	0.38	+	13.16	3.75e-05	0.00853
gonad development (GO:0008406)	213	4	0.3	+	13.14	0.000245	0.0312
sex differentiation (GO:0007548)	268	5	0.38	+	13.06	3.89e-05	0.00871
regulation of peptide hormone secretion (GO:0090276)	215	4	0.31	+	13.02	0.000254	0.032
development of primary sexual characteristics (GO:0045137)	219	4	0.31	+	12.78	0.000272	0.0335
gliogenesis (GO:0042063)	219	4	0.31	+	12.78	0.000272	0.0333
renal system development (GO:0072001)	282	5	0.4	+	12.41	4.93e-05	0.0103
response to hypoxia (GO:0001666)	346	6	0.49	+	12.14	8.92e-06	0.00417
response to decreased oxygen levels (GO:0036293)	357	6	0.51	+	11.76	1.06e-05	0.00457
developmental maturation (GO:0021700)	240	4	0.34	+	11.66	0.000382	0.0414
morphogenesis of an epithelium (GO:0002009)	428	7	0.61	+	11.45	2.09e-06	0.00255
epithelial tube morphogenesis (GO:0060562)	306	5	0.44	+	11.44	7.21e-05	0.0143
negative regulation of endopeptidase activity (GO:0010951)	247	4	0.35	+	11.33	0.000426	0.0445
camera-type eye development (GO:0043010)	312	5	0.45	+	11.22	7.89e-05	0.0148
urogenital system development (GO:0001655)	317	5	0.45	+	11.04	8.5e-05	0.0154
response to oxygen levels (GO:0070482)	381	6	0.54	+	11.02	1.53e-05	0.00517
regulation of calcium ion transport (GO:0051924)	255	4	0.36	+	10.98	0.000479	0.0485
negative regulation of peptidase activity (GO:0010466)	257	4	0.37	+	10.89	0.000493	0.0493
cellular divalent inorganic cation homeostasis (GO:0072503)	464	7	0.66	+	10.56	3.53e-06	0.00267
regulation of epithelial cell proliferation (GO:0050678)	332	5	0.47	+	10.54	0.000105	0.0178
cellular response to drug (GO:0035690)	404	6	0.58	+	10.39	2.12e-05	0.00635
gland development (GO:0048732)	414	6	0.59	+	10.14	2.42e-05	0.00665
divalent inorganic cation homeostasis (GO:0072507)	486	7	0.69	+	10.08	4.76e-06	0.00316
reproductive structure development (GO:0048608)	424	6	0.61	+	9.9	2.77e-05	0.00698
reproductive system development (GO:0061458)	427	6	0.61	+	9.83	2.88e-05	0.00715
negative regulation of proteolysis (GO:0045861)	356	5	0.51	+	9.83	0.000145	0.0224
eye development (GO:0001654)	358	5	0.51	+	9.77	0.000149	0.0226
visual system development (GO:0150063)	362	5	0.52	+	9.67	0.000157	0.0231
response to toxic substance (GO:0009636)	509	7	0.73	+	9.62	6.42e-06	0.00408
sensory system development (GO:0048880)	367	5	0.52	+	9.53	0.000167	0.0237
response to metal ion (GO:0010038)	372	5	0.53	+	9.41	0.000178	0.0244
in utero embryonic development (GO:0001701)	381	5	0.54	+	9.18	0.000198	0.0267
regulation of hormone levels (GO:0010817)	535	7	0.76	+	9.16	8.85e-06	0.00426
cellular metal ion homeostasis (GO:0006875)	552	7	0.79	+	8.88	1.08e-05	0.00453
tissue morphogenesis (GO:0048729)	561	7	0.8	+	8.73	1.2e-05	0.00477
hemopoiesis (GO:0030097)	568	7	0.81	+	8.63	1.3e-05	0.00504
chemical homeostasis (GO:0048878)	1102	13	1.57	+	8.26	1.26e-09	1e-05
hematopoietic or lymphoid organ development (GO:0048534)	617	7	0.88	+	7.94	2.2e-05	0.00648
metal ion homeostasis (GO:0055065)	619	7	0.88	+	7.91	2.25e-05	0.0065
cellular cation homeostasis (GO:0030003)	625	7	0.89	+	7.84	2.39e-05	0.00667
response to inorganic substance (GO:0010035)	539	6	0.77	+	7.79	0.000103	0.0176
chordate embryonic development (GO:0043009)	636	7	0.91	+	7.7	2.67e-05	0.00708
cellular ion homeostasis (GO:0006873)	639	7	0.91	+	7.67	2.75e-05	0.00705
organic anion transport (GO:0015711)	457	5	0.65	+	7.66	0.000454	0.0466
cellular chemical homeostasis (GO:0055082)	738	8	1.05	+	7.59	7.07e-06	0.00433
embryo development ending in birth or egg hatching (GO:0009792)	654	7	0.93	+	7.49	3.18e-05	0.00767
immune system development (GO:0002520)	655	7	0.94	+	7.48	3.22e-05	0.00763
negative regulation of cellular protein metabolic process (GO:0032269)	1036	11	1.48	+	7.43	1.01e-07	0.000402
developmental process involved in reproduction (GO:0003006)	668	7	0.95	+	7.33	3.64e-05	0.00839
anion transport (GO:0006820)	580	6	0.83	+	7.24	0.000153	0.0228
regulation of growth (GO:0040008)	677	7	0.97	+	7.24	3.96e-05	0.00875
cellular response to organonitrogen compound (GO:0071417)	594	6	0.85	+	7.07	0.000174	0.0243
cation homeostasis (GO:0055080)	696	7	0.99	+	7.04	4.71e-05	0.0101
cellular homeostasis (GO:0019725)	897	9	1.28	+	7.02	3.11e-06	0.00275
negative regulation of protein metabolic process (GO:0051248)	1103	11	1.58	+	6.98	1.89e-07	0.000501
inorganic ion homeostasis (GO:0098771)	708	7	1.01	+	6.92	5.25e-05	0.0108
response to organic cyclic compound (GO:0014070)	919	9	1.31	+	6.85	3.78e-06	0.00274
homeostatic process (GO:0042592)	1632	15	2.33	+	6.43	1.21e-09	1.92e-05
cellular response to nitrogen compound (GO:1901699)	653	6	0.93	+	6.43	0.000289	0.0346
response to organonitrogen compound (GO:0010243)	998	9	1.43	+	6.31	7.36e-06	0.00433
ion homeostasis (GO:0050801)	777	7	1.11	+	6.31	9.37e-05	0.0166
symbiotic process (GO:0044403)	782	7	1.12	+	6.26	9.75e-05	0.0169
epithelial cell differentiation (GO:0030855)	674	6	0.96	+	6.23	0.000342	0.0394
response to drug (GO:0042493)	1013	9	1.45	+	6.22	8.29e-06	0.00412
negative regulation of cell population proliferation (GO:0008285)	683	6	0.98	+	6.15	0.000367	0.0414
negative regulation of catalytic activity (GO:0043086)	797	7	1.14	+	6.15	0.00011	0.0182
interspecies interaction between organisms (GO:0044419)	826	7	1.18	+	5.93	0.000137	0.0218
response to nitrogen compound (GO:1901698)	1083	9	1.55	+	5.82	1.41e-05	0.00535
epithelium development (GO:0060429)	1096	9	1.57	+	5.75	1.55e-05	0.00504
response to lipid (GO:0033993)	859	7	1.23	+	5.7	0.000174	0.0245
secretion (GO:0046903)	1108	9	1.58	+	5.68	1.69e-05	0.00539
response to hormone (GO:0009725)	906	7	1.29	+	5.41	0.000241	0.0309
response to oxygen-containing compound (GO:1901700)	1574	12	2.25	+	5.34	7.81e-07	0.00124
cellular response to oxygen-containing compound (GO:1901701)	1055	8	1.51	+	5.31	8.98e-05	0.016
negative regulation of developmental process (GO:0051093)	949	7	1.36	+	5.16	0.000319	0.037
animal organ morphogenesis (GO:0009887)	965	7	1.38	+	5.08	0.000353	0.0401
embryo development (GO:0009790)	979	7	1.4	+	5	0.000385	0.0414
negative regulation of cell death (GO:0060548)	994	7	1.42	+	4.93	0.000422	0.0447
positive regulation of transport (GO:0051050)	995	7	1.42	+	4.92	0.000424	0.0447
regulation of hydrolase activity (GO:0051336)	1284	9	1.83	+	4.91	5.38e-05	0.011
negative regulation of cellular metabolic process (GO:0031324)	2546	15	3.64	+	4.12	4.75e-07	0.00108
negative regulation of nitrogen compound metabolic process (GO:0051172)	2346	13	3.35	+	3.88	8.15e-06	0.00432
positive regulation of cell communication (GO:0010647)	1819	10	2.6	+	3.85	0.000143	0.0225
positive regulation of signaling (GO:0023056)	1827	10	2.61	+	3.83	0.000148	0.0227
immune system process (GO:0002376)	2778	15	3.97	+	3.78	1.47e-06	0.00195
positive regulation of signal transduction (GO:0009967)	1669	9	2.38	+	3.77	0.000393	0.042
regulation of transport (GO:0051049)	1865	10	2.66	+	3.75	0.000176	0.0243
negative regulation of metabolic process (GO:0009892)	2890	15	4.13	+	3.63	2.44e-06	0.00277
regulation of catalytic activity (GO:0050790)	2319	12	3.31	+	3.62	4.25e-05	0.00927
cellular response to chemical stimulus (GO:0070887)	2914	15	4.16	+	3.6	2.71e-06	0.00254
regulation of protein metabolic process (GO:0051246)	2781	14	3.97	+	3.52	9.32e-06	0.00424
response to organic substance (GO:0010033)	2992	15	4.28	+	3.51	3.79e-06	0.00262
positive regulation of gene expression (GO:0010628)	1998	10	2.85	+	3.5	0.000309	0.0362
regulation of cellular protein metabolic process (GO:0032268)	2610	13	3.73	+	3.49	2.61e-05	0.00703
regulation of biological quality (GO:0065008)	4041	20	5.77	+	3.46	2e-08	0.000106
negative regulation of macromolecule metabolic process (GO:0010605)	2644	13	3.78	+	3.44	3e-05	0.00733
cellular response to organic substance (GO:0071310)	2379	11	3.4	+	3.24	0.000278	0.0337
regulation of molecular function (GO:0065009)	2995	13	4.28	+	3.04	0.000112	0.0184
response to chemical (GO:0042221)	4455	19	6.37	+	2.98	7.66e-07	0.00135
animal organ development (GO:0048513)	3188	13	4.56	+	2.85	0.000214	0.0283
response to stress (GO:0006950)	3535	14	5.05	+	2.77	0.000144	0.0224
negative regulation of biological process (GO:0048519)	5276	19	7.54	+	2.52	1.13e-05	0.0046
negative regulation of cellular process (GO:0048523)	4701	16	6.72	+	2.38	0.000219	0.0288
cellular response to stimulus (GO:0051716)	6637	20	9.48	+	2.11	9.67e-05	0.0169
response to stimulus (GO:0050896)	8428	24	12.04	+	1.99	1.42e-05	0.00527
regulation of biological process (GO:0050789)	11660	26	16.66	+	1.56	0.000373	0.0407
biological regulation (GO:0065007)	12352	27	17.65	+	1.53	0.000283	0.0341
cellular process (GO:0009987)	14514	29	20.74	+	1.4	0.000464	0.0474
