## Supplementary material for "Transcriptomic Profiling of Human Pluripotent Stem Cell-Derived Retinal Pigment Epithelium Over Time": Table S6

### Sheet: Monocle3_Residual_Trajectory_DE
Supplementary Table 6: Monocle3 residual trajectory Residual Trajectory.
gene_id	gene_short_name	status	p_value	morans_test_statistic	morans_I	num_cells_expressed	q_value
MKI67	MKI67	OK	0	256.164	0.577774	274	0
TOP2A	TOP2A	OK	0	238.614	0.539712	487	0
PBK	PBK	OK	0	238.903	0.537899	244	0
CEP55	CEP55	OK	0	218.288	0.489852	93	0
KIF20A	KIF20A	OK	0	215.166	0.484101	244	0
SPC25	SPC25	OK	0	202.314	0.454072	180	0
TROAP	TROAP	OK	0	148.325	0.333611	241	0
CCNB2	CCNB2	OK	0	135.742	0.305857	400	0
NR1H4	NR1H4	OK	0	129.672	0.290517	181	0
CDC20	CDC20	OK	0	125.301	0.282806	396	0
DLGAP5	DLGAP5	OK	0	123.573	0.277253	127	0
NMU	NMU	OK	0	120.139	0.271705	501	0
NPR3	NPR3	OK	0	115.29	0.260995	583	0
FST	FST	OK	0	90.1122	0.202922	338	0
SYT10	SYT10	OK	0	81.2846	0.184256	728	0
SGO1	SGO1	OK	0	77.0934	0.174348	711	0
IQGAP3	IQGAP3	OK	0	64.0019	0.142783	165	0
FGF18	FGF18	OK	0	52.4209	0.118695	699	0
CLDN11	CLDN11	OK	0	51.4109	0.115842	321	0
AC007040.2	AC007040.2	OK	0	51.1327	0.114704	450	0
BUB1B	BUB1B	OK	0	47.8406	0.1079	631	0
AL161729.4	AL161729.4	OK	0	46.5741	0.105015	290	0
KIRREL3	KIRREL3	OK	0	44.7824	0.10014	291	0
OPTC	OPTC	OK	0	39.3878	0.0878002	502	0
C7orf33	C7orf33	OK	0	38.9397	0.0874228	229	0
STK32B	STK32B	OK	0	38.27	0.0868096	1840	0
NEURL1B	NEURL1B	OK	0	38.1166	0.0853775	225	0
ZNF488	ZNF488	OK	9.34236e-295	36.6744	0.0814513	254	9.24227e-294
C11orf96	C11orf96	OK	3.59681e-264	34.7026	0.0775363	736	3.43557e-263
CLSPN	CLSPN	OK	2.02634e-253	33.9824	0.0767019	601	1.81063e-252
AC068722.2	AC068722.2	OK	9.65622e-256	34.1392	0.0755751	334	8.91591e-255
SLC35D3	SLC35D3	OK	1.83038e-243	33.3016	0.0754053	872	1.58442e-242
FOXQ1	FOXQ1	OK	3.23528e-238	32.9371	0.0738357	151	2.71567e-237
KCNJ2	KCNJ2	OK	1.07724e-229	32.3364	0.0724135	514	8.5256e-229
TNFRSF11B	TNFRSF11B	OK	7.84258e-233	32.5589	0.0723071	68	6.38939e-232
PLCL2	PLCL2	OK	5.67e-186	29.0605	0.0656515	743	4.36275e-185
AC004846.2	AC004846.2	OK	5.61482e-147	25.7909	0.057935	859	4.20353e-146
AL049775.3	AL049775.3	OK	4.57788e-114	22.6686	0.050672	302	3.33703e-113
MYCNOS	MYCNOS	OK	5.72328e-111	22.3524	0.0503058	137	4.06499e-110
GPC2	GPC2	OK	9.31753e-103	21.4917	0.0486316	1138	6.29501e-102
HAS2	HAS2	OK	1.27881e-107	22.0054	0.0483811	220	8.85575e-107
TGM1	TGM1	OK	8.71501e-102	21.3876	0.0482433	796	5.74776e-101
GREM1	GREM1	OK	1.341e-100	21.2597	0.0482037	1862	8.63855e-100
AKR1C1	AKR1C1	OK	1.96856e-94	20.5825	0.0462422	568	1.2393e-93
LY6H	LY6H	OK	9.40649e-92	20.2813	0.0459274	1281	5.79022e-91
AC007881.3	AC007881.3	OK	5.54209e-75	18.2841	0.0410129	378	3.3373e-74
LEF1	LEF1	OK	7.5547e-70	17.6277	0.0394288	313	4.45245e-69
FGF1	FGF1	OK	3.81521e-63	16.7322	0.0372797	251	2.20169e-62
LRRC4	LRRC4	OK	2.23322e-56	15.7772	0.035617	801	1.26245e-55
AC010359.1	AC010359.1	OK	1.61008e-52	15.2061	0.0341565	613	8.91985e-52
AC073878.2	AC073878.2	OK	1.02264e-51	15.0846	0.0335987	75	5.55436e-51
PTH1R	PTH1R	OK	1.88008e-49	14.7365	0.0329798	161	1.0015e-48
CRIP1	CRIP1	OK	2.55862e-46	14.2408	0.0320949	627	1.33724e-45
OSCAR	OSCAR	OK	2.24637e-44	13.9246	0.031147	585	1.15231e-43
ASIC4	ASIC4	OK	1.08927e-39	13.1313	0.0295124	493	5.48595e-39
FAM43B	FAM43B	OK	7.14271e-38	12.8107	0.0285162	259	3.53309e-37
LINC00973	LINC00973	OK	6.50571e-35	12.2707	0.0275717	393	3.16155e-34
AC130371.2	AC130371.2	OK	8.26168e-31	11.4805	0.0256327	413	3.94567e-30
MIXL1	MIXL1	OK	2.7989e-27	10.7553	0.0240868	197	1.31406e-26
AP000550.1	AP000550.1	OK	5.27109e-27	10.6967	0.0236895	315	2.43349e-26
AP000223.1	AP000223.1	OK	2.26608e-24	10.1194	0.0227317	462	1.02902e-23
AC092611.1	AC092611.1	OK	9.96715e-24	9.97337	0.0223198	298	4.45307e-23
SPINK2	SPINK2	OK	3.74535e-20	9.12031	0.020297	272	1.64677e-19
AC021483.2	AC021483.2	OK	4.32986e-20	9.10458	0.020223	373	1.87402e-19
AL390208.1	AL390208.1	OK	7.16554e-19	8.79479	0.0196369	436	3.00735e-18
ZCCHC12	ZCCHC12	OK	1.57278e-19	8.96349	0.0196033	172	6.70245e-19
SLC23A3	SLC23A3	OK	3.03321e-17	8.36393	0.0187535	699	1.25403e-16
ST8SIA5	ST8SIA5	OK	8.60897e-17	8.24002	0.0182585	531	3.50689e-16
NEURL1	NEURL1	OK	2.34754e-16	8.11914	0.0181539	310	9.28956e-16
AC008392.1	AC008392.1	OK	1.96338e-16	8.1408	0.0181162	383	7.88198e-16
PRR15	PRR15	OK	8.6469e-15	7.6693	0.0172673	728	3.32666e-14
MYL3	MYL3	OK	4.5609e-15	7.75094	0.0172229	108	1.77939e-14
AC097634.1	AC097634.1	OK	9.4073e-15	7.65848	0.0170592	210	3.56962e-14
CENPI	CENPI	OK	1.12857e-13	7.33261	0.0161895	306	4.22451e-13
TMEM179	TMEM179	OK	8.41084e-13	7.05858	0.0157873	645	3.10641e-12
LINC00235	LINC00235	OK	1.97455e-11	6.60598	0.014583	517	7.1967e-11
EDARADD	EDARADD	OK	5.17705e-11	6.46169	0.014518	807	1.86239e-10
GRIA3	GRIA3	OK	6.02164e-11	6.43879	0.0144423	446	2.13846e-10
CALHM2	CALHM2	OK	7.78778e-11	6.39963	0.0143682	697	2.73065e-10
AC131532.1	AC131532.1	OK	7.95274e-11	6.39643	0.0142268	192	2.75364e-10
AC100793.4	AC100793.4	OK	1.304e-10	6.32045	0.0141283	534	4.45936e-10
LINC01990	LINC01990	OK	1.55871e-09	5.92529	0.0132721	286	5.26541e-09
C2CD4C	C2CD4C	OK	2.36313e-09	5.85653	0.0131162	563	7.8866e-09
SMIM5	SMIM5	OK	1.29637e-08	5.56692	0.0125509	1348	4.27495e-08
FMO1	FMO1	OK	1.45385e-08	5.54691	0.0124518	783	4.73785e-08
P2RX5-TAX1BP3	P2RX5-TAX1BP3	OK	1.83463e-08	5.50607	0.0121037	151	5.9092e-08
AC007292.2	AC007292.2	OK	3.97629e-08	5.3682	0.011991	701	1.26602e-07
FMO5	FMO5	OK	1.63403e-07	5.10729	0.0113971	481	5.0857e-07
AC063944.3	AC063944.3	OK	1.36846e-07	5.14072	0.0113806	305	4.30753e-07
GSTM5	GSTM5	OK	6.19821e-07	4.84919	0.0108158	351	1.90767e-06
AL161644.1	AL161644.1	OK	7.61572e-07	4.80818	0.0106014	234	2.31819e-06
GRID2	GRID2	OK	1.21519e-06	4.71389	0.0105783	684	3.65877e-06
AL359541.1	AL359541.1	OK	1.98116e-06	4.61335	0.010199	362	5.90087e-06
PURPL	PURPL	OK	7.33743e-06	4.33351	0.00975842	1086	2.1622e-05
GLT1D1	GLT1D1	OK	7.93315e-06	4.3163	0.00971052	904	2.31314e-05
AC008758.4	AC008758.4	OK	1.40772e-05	4.1879	0.00930773	425	4.06185e-05
AC092718.8	AC092718.8	OK	1.8555e-05	4.12477	0.00919177	407	5.2987e-05
AC015660.2	AC015660.2	OK	2.64478e-05	4.04245	0.00897602	223	7.47555e-05
MSH5	MSH5	OK	4.80113e-05	3.90043	0.00874926	865	0.000134335
AC092574.1	AC092574.1	OK	5.19061e-05	3.8815	0.00865354	44	0.000140961
DLX4	DLX4	OK	5.18495e-05	3.88177	0.00863533	505	0.000140961
MOGAT1	MOGAT1	OK	4.89808e-05	3.89559	0.00862163	484	0.000135677
AC002480.2	AC002480.2	OK	5.99883e-05	3.84617	0.00856844	419	0.000161328
JMJD7-PLA2G4B	JMJD7-PLA2G4B	OK	6.17034e-05	3.83926	0.0085285	380	0.000164345
SLC8A1-AS1	SLC8A1-AS1	OK	7.4783e-05	3.79179	0.00835824	222	0.000197285
AC120042.3	AC120042.3	OK	0.000120733	3.67115	0.00825084	1346	0.0003155
AL049840.1	AL049840.1	OK	0.000130671	3.65088	0.00820201	1066	0.00033828
GABRA1	GABRA1	OK	0.000134443	3.64357	0.00807141	447	0.000344821
RIPOR3	RIPOR3	OK	0.000176527	3.5729	0.0080171	1215	0.000448605
MPP4	MPP4	OK	0.000178377	3.57017	0.0079259	246	0.000449185
GHRL	GHRL	OK	0.000273095	3.45702	0.00777609	1379	0.000681508
AC092295.2	AC092295.2	OK	0.000348161	3.39102	0.00757881	499	0.000861076
AL139385.1	AL139385.1	OK	0.000474696	3.30511	0.00735094	340	0.00116364
CCL26	CCL26	OK	0.000519264	3.27988	0.00722912	213	0.00126172
LINC01134	LINC01134	OK	0.000580764	3.24816	0.00714765	140	0.00139888
SEMA6A-AS1	SEMA6A-AS1	OK	0.000649635	3.21614	0.00714634	344	0.00155128
MYOM2	MYOM2	OK	0.000764729	3.16904	0.00703019	430	0.00181051
RAPSN	RAPSN	OK	0.000913358	3.11705	0.00695905	390	0.00214407
DMRT3	DMRT3	OK	0.00106588	3.07123	0.0068266	331	0.00248108
AL451049.1	AL451049.1	OK	0.00115045	3.04837	0.00681002	687	0.00263367
AC055822.1	AC055822.1	OK	0.0010838	3.06625	0.00677692	361	0.00250178
AC009088.1	AC009088.1	OK	0.00131662	3.0076	0.00666593	335	0.00298936
C9orf92	C9orf92	OK	0.00134266	3.00164	0.00666164	484	0.00302372
CPA6	CPA6	OK	0.00137321	2.99478	0.0066397	292	0.00306757
AC110079.2	AC110079.2	OK	0.00151589	2.9645	0.00659834	122	0.00333783
AL121772.3	AL121772.3	OK	0.00151829	2.96401	0.00657499	235	0.00333783
MYOM1	MYOM1	OK	0.00184557	2.90342	0.00649213	917	0.00402537
AC068724.3	AC068724.3	OK	0.00193868	2.88797	0.00641422	465	0.00419544
NRARP	NRARP	OK	0.00216029	2.85376	0.00636679	969	0.00463877
AC012065.4	AC012065.4	OK	0.00252102	2.80434	0.00622602	530	0.00537171
AC007114.2	AC007114.2	OK	0.00292903	2.75562	0.00618286	1290	0.00619345
CCDC152	CCDC152	OK	0.00371188	2.67721	0.00592072	526	0.00778932
AC053503.2	AC053503.2	OK	0.00448601	2.61312	0.00582997	975	0.00934303
AC079341.3	AC079341.3	OK	0.00461748	2.60323	0.00578951	276	0.00954508
LINC01945	LINC01945	OK	0.00493153	2.58059	0.00575062	794	0.0101188
POU5F1B	POU5F1B	OK	0.00538672	2.54996	0.00567534	605	0.0109715
AC005180.1	AC005180.1	OK	0.00572007	2.52896	0.00557553	269	0.0115654
INPP5D	INPP5D	OK	0.00592095	2.51682	0.00556068	282	0.0118848
CFAP157	CFAP157	OK	0.00634207	2.49252	0.0055378	553	0.0126385
RFPL2	RFPL2	OK	0.00639113	2.48978	0.00553226	515	0.0126453
AL512413.1	AL512413.1	OK	0.00716615	2.44883	0.00543836	481	0.0140782
WNT5A-AS1	WNT5A-AS1	OK	0.0072866	2.44282	0.00542053	575	0.014214
AC005523.2	AC005523.2	OK	0.00825031	2.39765	0.00536672	1004	0.0159814
WDR63	WDR63	OK	0.00871016	2.37771	0.00528555	614	0.016755
AP003170.4	AP003170.4	OK	0.00888207	2.3705	0.00521894	350	0.0169678
AREG	AREG	OK	0.0112779	2.28088	0.00507246	855	0.0212516
GTF2H4	GTF2H4	OK	0.0112314	2.28245	0.00505006	366	0.0212516
LBX2-AS1	LBX2-AS1	OK	0.0130536	2.22461	0.00493709	335	0.0244314
ICAM4	ICAM4	OK	0.013481	2.21207	0.00489217	275	0.025062
DLG3-AS1	DLG3-AS1	OK	0.0180288	2.09628	0.00465059	391	0.0332931
C9orf147	C9orf147	OK	0.0188291	2.07856	0.00460994	481	0.0343136
S100A14	S100A14	OK	0.0183055	2.09008	0.00458573	37	0.0335803
NTRK1	NTRK1	OK	0.0212876	2.02785	0.00449051	443	0.03829
RBM20	RBM20	OK	0.0215315	2.0231	0.00448393	147	0.0384789
RPS6KB2-AS1	RPS6KB2-AS1	OK	0.0220518	2.01311	0.00445345	420	0.039156
AC068305.2	AC068305.2	OK	0.0212296	2.02899	0.00445334	168	0.03829
AC109361.1	AC109361.1	OK	0.027904	1.91253	0.00424841	425	0.0489204
KHDC1L	KHDC1L	OK	0.0276124	1.9171	0.00421472	207	0.0487175
Note: Differential expression and genes modules.

### Sheet: Monocle3_Residual_Trajectory_Ge
Supplementary Table 6: Monocle3 residual trajectory Residual Trajectory.
id	module	supermodule	dim_1	dim_2
NPR3	1	1	0.770064	1.92627
FST	1	1	1.62712	1.81876
SYT10	1	1	0.485031	2.23859
FGF18	1	1	-0.103346	2.23879
CLDN11	1	1	-0.516433	1.61168
AL161729.4	1	1	-1.41757	0.85934
FOXQ1	1	1	-0.456302	1.8282
TNFRSF11B	1	1	-0.385303	1.87325
PLCL2	1	1	0.215106	1.45378
AL049775.3	1	1	-1.01922	1.26815
MYCNOS	1	1	1.36764	2.06878
TGM1	1	1	0.416244	2.35106
GREM1	1	1	1.44158	1.50131
AC073878.2	1	1	-0.569964	0.596719
PTH1R	1	1	0.682188	2.17062
CRIP1	1	1	-0.238683	2.04389
AC130371.2	1	1	-0.514828	1.29569
AL390208.1	1	1	-0.966382	1.14247
AC008392.1	1	1	-0.49621	1.00256
MYL3	1	1	1.18161	2.172
CALHM2	1	1	0.445564	1.43111
AC100793.4	1	1	1.47078	1.71671
P2RX5-TAX1BP3	1	1	-0.762202	0.195122
AC007292.2	1	1	0.841707	0.981895
FMO5	1	1	-0.378221	1.00432
AL161644.1	1	1	0.579648	0.586397
PURPL	1	1	-0.15461	0.501666
GLT1D1	1	1	0.0356555	1.37599
DLX4	1	1	-0.194791	0.320964
AC120042.3	1	1	1.34486	0.925216
GABRA1	1	1	-0.204723	1.0739
RIPOR3	1	1	0.100235	0.770996
AL139385.1	1	1	1.31196	1.77792
CCL26	1	1	0.204815	1.96251
MYOM2	1	1	0.480181	0.321736
AC009088.1	1	1	1.57084	0.460605
AC110079.2	1	1	1.16152	0.748219
AL121772.3	1	1	-0.664763	0.568918
MYOM1	1	1	-0.256938	1.70707
CCDC152	1	1	2.15109	1.41502
POU5F1B	1	1	0.13987	1.26697
AC005180.1	1	1	-0.130396	1.85604
INPP5D	1	1	0.407596	0.406488
WNT5A-AS1	1	1	-1.04489	0.77698
WDR63	1	1	0.162949	0.614467
AREG	1	1	0.980327	0.916109
RBM20	1	1	-0.960585	1.05839
AC068305.2	1	1	1.08441	0.563244
AC109361.1	1	1	1.15591	1.32067
STK32B	2	1	-0.492569	-0.351672
LY6H	2	1	0.0274851	-1.55815
AC007881.3	2	1	-2.27776	-0.494299
LEF1	2	1	-0.498642	-1.78682
AC010359.1	2	1	-2.39681	-1.02633
ASIC4	2	1	-0.850698	-1.78998
MIXL1	2	1	-2.69074	-0.888036
AC092611.1	2	1	-0.112047	-1.12818
SPINK2	2	1	-2.09235	-0.988527
NEURL1	2	1	0.154782	0.0618254
TMEM179	2	1	-0.544712	-1.77734
LINC01990	2	1	-0.603065	-1.02297
SMIM5	2	1	-0.836847	-0.501746
FMO1	2	1	0.134888	-1.40214
GSTM5	2	1	-0.578874	-0.59571
GRID2	2	1	-0.0444632	-1.2024
AL359541.1	2	1	-1.61771	-0.614155
AC092718.8	2	1	0.0930407	-0.825239
AC092574.1	2	1	-2.34287	-0.110571
MOGAT1	2	1	0.725447	-0.681086
AC002480.2	2	1	-2.13956	-0.421802
JMJD7-PLA2G4B	2	1	-0.110529	-0.677932
SLC8A1-AS1	2	1	-1.38614	-1.13079
AL049840.1	2	1	0.181006	-0.382782
GHRL	2	1	-0.495359	-0.935908
AC092295.2	2	1	-1.4294	-1.04114
RAPSN	2	1	-2.45691	-1.64355
AL451049.1	2	1	0.216011	-0.80658
C9orf92	2	1	-0.248681	-1.7766
NRARP	2	1	-2.1307	-1.577
AC012065.4	2	1	0.808336	-0.894559
AC053503.2	2	1	-0.462765	-0.996812
LINC01945	2	1	0.442108	-0.44818
AL512413.1	2	1	-1.7018	-0.13797
AC005523.2	2	1	-1.27128	-0.999461
AP003170.4	2	1	0.429964	-1.00521
GTF2H4	2	1	-1.62146	-1.19951
LBX2-AS1	2	1	-1.52423	-0.0358179
ICAM4	2	1	-0.848759	-0.851709
DLG3-AS1	2	1	-0.0376597	0.0658243
C9orf147	2	1	-1.16491	-1.64126
KHDC1L	2	1	-0.925444	-0.337049
NR1H4	3	1	3.05744	0.832388
AC007040.2	3	1	3.54261	0.262004
KIRREL3	3	1	2.73569	1.11142
OPTC	3	1	3.6647	-0.220457
C7orf33	3	1	3.27958	0.461044
ZNF488	3	1	3.29936	0.524566
C11orf96	3	1	2.96906	0.318623
AC068722.2	3	1	3.37514	0.042728
KCNJ2	3	1	3.04054	0.91106
AC004846.2	3	1	3.30222	0.17353
HAS2	3	1	3.74464	0.0949322
AKR1C1	3	1	3.64141	0.455475
FGF1	3	1	3.13334	0.523698
LRRC4	3	1	1.89894	-0.872892
OSCAR	3	1	3.1102	0.206749
FAM43B	3	1	3.78903	0.032032
LINC00973	3	1	2.93749	0.497245
AP000550.1	3	1	2.99579	-0.263894
AC021483.2	3	1	3.42189	-0.437231
ZCCHC12	3	1	3.6968	-0.0257796
SLC23A3	3	1	1.30595	-0.384513
ST8SIA5	3	1	3.0893	-0.483487
AC097634.1	3	1	3.05762	0.628715
LINC00235	3	1	3.85944	-0.504012
EDARADD	3	1	3.24554	-0.440134
GRIA3	3	1	2.69127	0.432874
AC131532.1	3	1	1.65894	-0.0236328
C2CD4C	3	1	2.44877	0.309077
AC063944.3	3	1	2.30415	-0.686701
AC008758.4	3	1	2.29534	-0.769672
MSH5	3	1	2.14651	-1.01603
LINC01134	3	1	2.70818	-0.437994
SEMA6A-AS1	3	1	1.51693	0.0693872
DMRT3	3	1	2.01189	0.214141
AC055822.1	3	1	2.50415	-0.325099
CPA6	3	1	2.82044	0.17225
AC068724.3	3	1	2.43075	-0.504058
AC079341.3	3	1	2.38743	-0.982624
CFAP157	3	1	1.6645	-0.707703
RFPL2	3	1	1.22619	-0.172227
NTRK1	3	1	3.2786	-0.866132
RPS6KB2-AS1	3	1	2.93046	-0.180908
MKI67	4	1	-4.36064	-0.608884
TOP2A	4	1	-4.02374	-0.415619
PBK	4	1	-4.29762	-0.879502
CEP55	4	1	-3.8809	-1.32341
KIF20A	4	1	-4.32782	-0.688894
SPC25	4	1	-4.20074	-0.41952
TROAP	4	1	-4.22484	-0.996927
CCNB2	4	1	-4.38886	-1.08097
CDC20	4	1	-4.04068	-1.27817
DLGAP5	4	1	-4.19595	-0.909121
NMU	4	1	-3.84046	-1.38768
SGO1	4	1	-3.55976	-0.898823
IQGAP3	4	1	-4.20145	-1.35119
BUB1B	4	1	-3.90582	-1.20171
NEURL1B	4	1	-3.65067	-0.8184
CLSPN	4	1	-3.49358	-1.39582
SLC35D3	4	1	-3.27652	-1.4132
GPC2	4	1	-3.77937	-0.608384
AP000223.1	4	1	-4.04462	-0.918709
PRR15	4	1	-2.79418	-0.0614329
CENPI	4	1	-3.85049	-0.360601
AC015660.2	4	1	-2.91084	-1.28421
MPP4	4	1	-3.88985	-0.455994
AC007114.2	4	1	-3.30132	-0.943819
S100A14	4	1	-3.43493	-0.795982
Note: Differential expression and genes modules.
