## Supplementary material for "Transcriptomic Profiling of Human Pluripotent Stem Cell-Derived Retinal Pigment Epithelium Over Time": Table S7

### Sheet: Details
Supplementary Table 7. Details of cell filtration criteria.
Sample	1-month RPE	12-month RPE
Total UMI counts	508	140
Number of detected features	24	271
% Mt Expression	62	606
% Rb Expression	0	336
Note: Number of cells removed by each criterion in 1-month-old and 12-month-old cultures.
